# Composition and Diversity of CRISPR-Cas13a systems in the genus *Leptotrichia*

**DOI:** 10.1101/710533

**Authors:** Shinya Watanabe, Bintao Cui, Kotaro Kiga, Yoshifumi Aiba, Xin-Ee Tan, Yusuke Sato’o, Moriyuki Kawauchi, Tanit Boonsiri, Kanate Thitiananpakorn, Yusuke Taki, Fen-Yu Li, Aa Haeruman Azam, Yumi Nakada, Teppei Sasahara, Longzhu Cui

## Abstract

Clustered regularly interspaced short palindromic repeats (CRISPR)-Cas13a, previously known as CRISPR-C2c2, is the most recently identified RNA-guided RNA-targeting CRISPR-Cas system and has the unique characteristics of both targeted and collateral single-stranded RNA (ssRNA) cleavage activities, which was first identified in *Leptotrichia shahii* CRISPR-Cas13a. Here, the complete whole genome sequences of 11 *Leptotrichia* strains were determined and compared with 18 publicly available *Leptotrichia* genomes in regard to the composition, occurrence and diversity of the CRISPR-Cas13a and other CRISPR-Cas systems. Various types of CRISPR-Cas systems, I-B, II-C, III-A, III-D, III-like and VI-A, were unevenly distributed among the *Leptotrichia* genomes, accounting for 10 (34.4%), 1 (2.6%), 6 (15.4%), 6 (15.4%), 3 (7.7%) and 11 (37.9%) of the 29 strains, respectively, while 8 (20.5%) strains had no CRISPR-Cas system. The Cas13a effectors were highly divergent with amino acid sequence similarities ranging from 61% to 90% to that of *L. shahii* and their collateral ssRNA cleavage activities, resulting in cytotoxicity to host cell, were found to be maintained. CRISPR-Cas spacers represent a sequential achievement of former intruder encounters, and the retained spacers reflect the evolutionary phylogeny or relatedness of strains. Analysis of spacer contents and numbers among *Leptotrichia* species showed considerable diversity with only 2 (0.5%) of 400 spacers through CRIPSR-Cas I-VI were shared by two strains. The organisation and distribution of CRISPR-Cas systems (type I-VI) encoded by all registered *Leptotrichia* species revealed that effector or spacer sequences of the CRISPR-Cas systems were very divergent, and the prevalence of types I, III and VI was almost equal. There was only one strain carrying type II, while none carried type IV or V. These results provide new insights into the characteristics and divergences of CRISPR-Cas systems among *Leptotrichia* species.
