## Supplementary material for "Composition and Diversity of CRISPR-Cas13a systems in the genus *Leptotrichia*": tableS1

### Sheet: Table S1
	Table S1. Primer list
	Name	Sequence	Purpose
	InFusion JCM16776 Lsh-Cas13a-f	TCTTCACCCTGTCGAtgggaaaatgtggaatttgaaacaaattatcaggatg	Clonging CRISPR-Cas13a (Homologous recombination site for In-Fusion HD)
	InFusion JCM16776 Lsh-Cas13a-r	CAGGATCTTCTGCCCctttctatctttttcaaataaaattaggctctagttagcctaatcgc
	InFusion JMUB4039 Ltre-Cas13a-f	TCTTCACCCTGTCGAgtggaaaagttgtacgtataagaggaagtcattatcaatgg
	InFusion JMUB4039 Ltre-Cas13a-r	CAGGATCTTCTGCCCtgacaaaagaagaggaaaagaggctgacg
	InFusion JMUB3933 Lwa-Cas13a1-f	TCTTCACCCTGTCGAagaagttatgattaacgttattttagaagggaatgatatttatgtc
	InFusion JMUB3933 Lwa-Cas13a1-r	CAGGATCTTCTGCCCctaaatgattttgacactaatcttcttaaaacttctaaaaccaattc
	InFusion JMUB3933 Lwa-Cas13a2-f	TCTTCACCCTGTCGAgatagatggggattatgagtaaatagaagtagggagctatg
	InFusion JMUB3933 Lwa-Cas13a2-r	CAGGATCTTCTGCCCttttaacctccatattctttaacataacccatcaatacaagtc
	InFusion LepCas pKLC-Cas13a-f	GGGCAGAAGATCCTGcagggc
	InFusion LepCas pKLC-Cas13a-r	TCGACAGGGTGAAGAcgaaagggc
	JMUB4039 spacer1-f	CTAGAGTCGACCTGCaatatcatggaacactttttatatgatatttgCaggcatgcaagcttggctgttttgg	Construction of target RNA expression vector (Homologous recombination site for In-Fusion HD, sequence for targeting RNA, sequence for PFS of Cas13a)
	JMUB4039 spacer2-f	CTAGAGTCGACCTGCaataatattctagaaatgtcatattgcacatatCaggcatgcaagcttggctgttttgg
	JCM16776 spacer1-f	CTAGAGTCGACCTGCaatatggattacttggtagaacagcaatctaCaggcatgcaagcttggctgttttgg
	JCM16776 spacer2-f	CTAGAGTCGACCTGCaatttaaaagacagaatagataattctttagaCaggcatgcaagcttggctgttttgg
	JMUB3933-1 spacer1-f	CTAGAGTCGACCTGCggaaagtatggcaattacgcctgatattgtgCaggcatgcaagcttggctgttttgg
	JMUB3933-1 spacer2-f	CTAGAGTCGACCTGCttatattaaaaggatgtgataaccatgattacCaggcatgcaagcttggctgttttgg
	JMUB3933-2 spacer1-f	CTAGAGTCGACCTGCataatgtctcaacttagtttcagtgcactctaCaggcatgcaagcttggctgttttgg
	JMUB3933-2 spacer2-f	CTAGAGTCGACCTGCtttttaaactcatcagccaaccagtcaatgaCaggcatgcaagcttggctgttttgg
	Spacers pKLC-RFP-r	GCAGGTCGACTCTAGaggatcgaattcttaagc
