## Supplementary material for "Composition and Diversity of CRISPR-Cas13a systems in the genus *Leptotrichia*": tableS2

### Sheet: TableS2
Table S2. amino acid sequence identities of Cas13a in Leptotrichia
species	strain	length of Cas13a	F0279	JMUB3934	JMUB3933-1	C-1031-b	F581	JMUB4039	P3007-2	P3007-1	F0557	JCM16776	JMUB3933-2
L. wadei	F0279	1,152 aa
L. wadei	JMUB3934	575 aa + 564 aa	564 / 574 (98%)
L .wadei	JMUB3933-1	1,161 aa	1042 / 1160 (89%)	553 / 572 (96%)
L. buccalis	C-1031-b	1,160 aa	937 / 1160 (80%)	481 / 572 (84%)	1042 / 1161 (89%)
L. massiliensis	F581	190 aa + 913 aa	714 / 911 (78%)	263 / 317 (82%)	801 / 913 (87%)	797 / 913 (87%)
L. trevisanii	JMUB4039	1,168 aa	944 / 1166 (80%)	488 / 572 (85%)	1025 / 1168 (87%)	972 / 1168 (83%)	884 / 913 (96%)
L. massiliensis	P3007-2	1,170 aa	943 / 1167 (80%)	489 / 572 (85%)	1033 / 1168 (88%)	984 / 1168 (84%)	884 / 913 (96%)	1143 / 1168 (97%)
L. massiliensis	P3007-1	1,135 aa	564 / 1184 (47%)	273 / 587 (46%)	567 / 1183 (47%)	564 / 1181 (47%)	447 / 919 (48%)	566 / 1190 (47%)	566 / 1190 (47%)
L. sp.	F0557	1,385 aa	219 / 1079 (20%)	99 / 539 (18%)	203 / 1086 (18%)	196 / 1025 (19%)	156 / 838 (18%)	215 / 1113 (19%)	209 / 1115 (18%)	214 / 1161 (18%)
L. shahii	JCM16776	1,389 aa	209 / 1081 (19%)	95 / 523 (18%)	210 / 1114 (18%)	231 / 1213 (19%)	164 / 872 (18%)	217 / 1161 (18%)	198 / 1100 (18%)	218 / 1154 (18%)	1038 / 1407 (73%)
L. wadei	JMUB3933-2	1,310 aa	233 / 1198 (19%)	106 / 540 (19%)	224 / 1190 (18%)	220 / 1188 (18%)	171 / 869 (19%)	230 / 1186 (19%)	233 / 1189 (19%)	226 / 1147 (19%)	759 / 1329 (57%)	844 / 1324 (63%)
